# The integration of Tgfβ and Egfr signaling programs confers the ability to lead heterogeneous collective invasion

**DOI:** 10.1101/2020.11.14.383232

**Authors:** Apsra Nasir, Sharon Camacho, Alec T. McIntosh, Garrett T. Graham, Raneen Rahhal, Molly E. Huysman, Fahda Alsharief, Anna T. Riegel, Gray W. Pearson

**Author notes:** To whom correspondence should be addressed., Gray W. Pearson, Lombardi Comprehensive Cancer Center, Georgetown University, 3970 Reservoir Road NW, Washington, DC 20057. Equal contribution (Apsra Nasir, Sharon Camacho).

## Abstract

Phenotypic heterogeneity promotes tumor evolution and confounds treatment. Minority subpopulations of trailblazer cells enhance the heterogeneity of invading populations by creating paths in extracellular matrix (ECM) that permit the invasion of phenotypically diverse siblings. The regulatory programs that induce a trailblazer state are poorly understood. Here, we define a new Tgfβ induced trailblazer population that is more aggressive than previously characterized Keratin 14 expressing trailblazer cells. Rather than triggering a binary switch to a single trailblazer state, Tgfβ induced multiple unique states that were distinguished by their expression of regulatory transcription factors, genes involved in ECM reorganization and capacity to initiate collective invasion. The integration of a parallel Egfr signaling program was necessary to induce pro-motility genes and could be targeted with clinically approved drugs to prevent trailblazer invasion. Surprisingly, Egfr pathway activity also had the collateral consequence of antagonizing the expression of a cohort of Tgfβ induced genes, including a subset involved in ECM remodeling. Together, our results reveal a new compromise mode of signal integration that promotes a trailblazer state and can be therapeutically targeted to prevent collective invasion.
