## Supplementary file 1 for "The integration of Tgfβ and Egfr signaling programs confers the ability to lead heterogeneous collective invasion"

### Sheet: GEM models, 2D & 3D Lines
Genetically Engineered Mouse Models
	Name	Other Names	Vendor	Stock number	RRID	Strain of Origin	Genetics	Gender	Purpose
1	FVB-Tg(C3-1-TAg)cJeg/JegJ	C3(1)-TAg , C3(1)/Tag	The Jackson laboratory	13591	IMSR_JAX:013591	FVB/N	TAg, SV40 large T-antigen, SV40	Female	Primary model of Basal type TNBC to interrogate induction of trailblazer EMT states. Expression of SV40 large T-Antigen in mammary glands functionally inactivates p53 and Rb leading to spontaneous mammary tumorigenesis.
3	FVB/N-Tg(MMTV-PyVT)634Mul/J	MMTV-PyMT	The Jackson laboratory	00 2374	IMSR_JAX:002374	FVB/N	PyVT, Polyoma virus middle T antigen	Female	Model of Luminal B type breast cancer. Expression of the Polyoma virus middle T antigen (PyVT) under the direction of the mouse mammary tumor virus (MMTV) enhancer promotes spontaneous mammary tumorigenesis.
4	NOD.Cg-Prkdcscid Il2rgtm1Wjl/SzJ	NSG	The Jackson laboratory	00 5557	IMSR_JAX:005557	NOD/ShiLtJ	These mice do not express the Prkdc gene nor the X-linked Il2rg gene	Female	The severe immunodeficiency allows these mice to be humanized by engraftment of patient derived xenografts (PDXs) as well as fluorescently labelled and unlabeled cells from other mice strains.
C3-TAg tumor derived 2D cell lines
	Name	C3-TAg female mouse #	3D Phenotype	Notes
1	1863¹	ms1863	Non/Moderately-invasive	Cells were cultured in a 5% CO2 humidified incubator at 37°C
2	1339¹	ms1339
3	1863T²	ms1863	Invasive
4	B6²	ms1339	Non-invasive
5	E8²	ms1339
6	C6²	ms1339
7	G2²	ms1339
8	D6²	ms1339	Invasive
9	C7²	ms1339
C3-TAg tumor derived 3D organoid lines
	Name	C3-TAg mouse #	3D Phenotype	Notes
1	1863-org³	ms1863	Non/Moderately-invasive	Cells were cultured in a 5% CO2 humidified incubator at 37°C
2	1339-org³	ms1339	Non/Moderately-invasive
3	1788-org³	ms1788	Non/Moderately-invasive
Human cell lines
	Name	Origin	3D Phenotype	Notes	RRID
1	MCF10A	Mammary gland of patient with fibrocystic breasts	Non-invasive	Cells were cultured in a 5% CO2 humidified incubator at 37°C	CVCL_0598
2	MCF10A-Trailblazer	MCF10A	Invasive		CVCL_0598
3	MCFDCIS	MCF10AT xenograft in severely immune deficient mice	Moderately-invasive		CVCL_5552
Patient Derived Xenografts (PDXs)
	Name	Origin	3D Phenotype	Notes
1	HCI-001	Triple negative, primary, basal-like breast tumor	Moderately-invasive	Cells were cultured in a 5% CO2 humidified incubator at 37°C
2	HCI-010	Pleural effusion from patient with triple negative, primary, basal-like breast tumor	Moderately-invasive
¹Supplemented Cell Line Media
1	DMEM/F-12
2	Fetal Bovine Serum (FBS)	1 %
3	ITS	1 X
4	FGFb2	10 ng/mL
5	EGF	50 ng/mL
6	B27	1 X
7	A83-01	500 nM
8	Y-27632	5 μM
9	N-acetylcysteine	1.25 μM
10	Non-essential amino acids	1 X
11	Penicilin-Streptomycin	1 X
²Basic Cell Line Media
1	DMEM/F-12
2	Fetal Bovine Serum (FBS)	1 %
3	ITS	1 X
4	FGFb2	10 ng/mL
5	Non-essential amino acids	1 X
6	Penicilin-Streptomycin	1 X
³Organoid Line Media
1	DMEM/F-12
2	ITS	1 X
3	FGFb2	10 ng/mL
4	EGF	50 ng/mL
5	B27	1 X
6	A83-01	500 nM
7	Y-27632	5 μM
8	N-acetylcysteine	1.25 μM
9	Non-essential amino acids	1 X
10	Penicilin-Streptomycin	1 X
Human Cell Line Media (MCF10A and MCFDCIS)
1	DMEM/F-12
2	Horse Serum (HS)	5 %
3	Cholera Toxin	100 ng/mL
4	EGF	20 ng/mL
5	Insulin	10 μg/mL
6	Hydrocortisone	0.5 μg/mL
7	Penicilin-Streptomycin	1 X
Human Cell Line Media (MCF10A-Trailblazer)
1	DMEM/F-12
2	Fetal Bovine Serum (FBS)	10 %
4	EGF	20 ng/mL
5	Insulin	10 μg/mL
6	Hydrocortisone	0.5 μg/mL
7	Penicilin-Streptomycin	1 X

### Sheet: Growth Factors, Inhibitors & Ot
Name	Vendor	Catalog number
24 Well Ultra-Low Attachment Plate	Sigma	CLS3473
6 Well Ultra-Low Attachment Plate	Sigma	CLS3471
8-well culture slides	Corning	354108
96 Well Black/Clear Bottom Plate	Thermo Scientific	165305
96-well Flat Clear Bottom Black Polystyrene TC-treated Microplates	Corning	3904
96-Well, Nunclon Sphera-Treated, U-Shaped-Bottom Microplate	Thermo Scientific	174925
A83-01	Peprotech	9094360
Advanced DMEM/F-12 (1X)	Gibco	12634-010
B-27 Supplement (50X)	Fisher	17504001
BGB324 (R428)	Selleckchem	S2841
Cholera Toxin	Sigma	C8052
Ciprofloxacin HCL	LKT Laboratories	C3263
Collagenase IV	Worthington	LS004188
Cultrex PathClear Reduced Growth Factor BME Type 2	Biotechne	3533-005-02
Deoxyribonuclease I	invitrogen	18047-019
DMEM/F-12 50/50	Corning	10-092-CV
EGF	Peprotech	AF-100-15
Erlotinib	Selleckchem	S7786
Fetal Bovine Serum	Peak Serum	PS-FB2
FGFb	Peprotech	100-18C
Gibco™ TrypLE™ Express Enzyme (1X), phenol red	Gibco	12605-010
Glutamax Supplement	Thermo Fisher	35050061
Goat serum	Fisher	ICN19135680
Growth factor reduced Matrigel	Corning	354230
HEPES	Gibco	15630-080
Horse Serum	Gibco	16050-122
Human Insulin	Sigma	91077C
Hydrocortisone	Sigma	H0888
Hydroxyethyl Agarose Processing Gel	Thermo Fisher	HG 4000-012
Invitrogen™ PureLink™ RNA Mini Kit	Invitrogen	12183025
iQ SYBR Green Supermix	BioRad	1708882
iScript cDNA Synthesis Kit	BioRad	1708891
ITS 500X	Lonza	17-838Z
Lipofectamine RNAiMax Reagent	invitrogen	13778-150
MEM Non-essential Amino Acid Solution (100X)	Sigma Aldrich	M7145
N-Acetyl-L-Cysteine (NAC)	MP Biomedicals	194603
Pierce Tissue Strainers (250um)	Thermo	87791
PluriSTEM Dispase-II Solution	Millipore Sigma	SCM133
Qiagen’s RNeasy mini Kit	Qiagen	74104
Rat Tail Collagen Type I	Corning	CB-40236
Rho Kinase inhibitor, Y-27632 Dihydrochloride	Peprotech	1293823
SB431542	Selleckchem	S1067
TGFβ1	Peprotech	100-21
Trametinib	Selleckchem	S2673

### Sheet: Antibodies
Target	Catalog number	Vendor	RRID	Details	WB	IF	IHC	Flow
CD31	77699	CST	AB_2722705				1 : 200
cJun	9165	CST	AB_2130165	Rb	1 : 1000
deltaNp63	67825	CST	AB_2799737	deltaNp63 (E6Q30), Rb	1 : 1000	1 : 100	1 : 100
E-cadherin	610182	BD	AB_397581	Ms	1 : 1000	1 : 500	1 : 500
EpCAM	118236	BioLegend	AB_2632777	anti-CD326 (EpCAM)-PE/Dazzle 594, Rat				1 : 100
ERK 1/2	9102	CST	AB_330744	Rb	1 : 1000
FRA1	sc28310	SC	AB_627632	C-12, Ms	1 : 200
Krt14	905304	BioLegend	AB_2616896	Poly 19053, Rb	1 : 1000	1 : 1000	1 : 500
Krt14	ab7800	Abcam	AB_306091	Ms			1 : 60 (TMA)
Krt8	AB-531826	DSHB	AB_531826	Rat KRT8 Concentrate	1 : 500	1 : 500	1 : 200
pERK	9106	CST	AB_331768	Ms	1 : 1000		1 : 100
pFRA1	5841	CST	AB_10835210	pFra1 (Ser265), Rb	1 : 1000
pSMAD2	18338	CST	AB_2798798	pSmad2 (Ser465/Ser467) (E8F3R), Rb	1 : 1000
SMAD2/3	8685	CST	AB_10889933	Smad2/3 (D7G7), Rb	1 : 1000
SV40	554149	BD	AB_395269	SV40 Large T-Antigen Mouse, Unlabeled, Clone: PAB 101		1 : 200	1 : 100
Vimentin	3932	CST	AB_2288553	Vimentin (R28), Rb			1 : 60 (TMA)
Vimentin	5741	CST	AB_10695459	Vimentin (D21H3), Rb	1 : 1000		1 : 200
Vinculin	13901	CST	AB_2728768	Vinculin (E1E9V), Rb	1 : 1000
Zeb1	NBPI-05987	Novus	AB_1556166	Rb	1 : 1000
Hoechst 33342	H3570	invitrogen				1 : 1000	1 : 1000
Alexa Fluor 546 Phalloidin	A22283	Invitrogen				1 : 200
Alexa Fluor 488 Phalloidin	A12379	Invitrogen				1 : 200
Alexa Fluor 647 Phalloidin	A22287	Invitrogen				1 : 200
Secondary antibodies:
Alexa Fluor 488 goat anti-mouse IgG (H+L)	A11001	invitrogen				1 : 500	1 : 500
Alexa Fluor 488 goat anti-rat IgG (H+L)	A11006	Invitrogen				1 : 500	1 : 500
Alexa Fluor 546 goat anti-mouse IgG (H+L)	A11030	invitrogen				1 : 500	1 : 500
Alexa Fluor 647 goat anti-rabbit IgG (H+L)	A21244	Invitrogen				1 : 500	1 : 500
Alexa Fluor 647 donkey anti-rabbit IgG (H+L)	A31573	invitrogen				1 : 500	1 : 500
Alexa Fluor 680 goat anti-mouse IgG (H+L)	A21058	invitrogen			1 : 15,000
Goat anti-rabbit 800	MT21040CV	Thermofisher			1 : 15,000
OPAL 520	FP1487001KT	Akoya						1 : 25
OPAL 570	FP1488001KT	Akoya						1 : 400
OPAL 620	FP1495001KT	Akoya						1 : 240

### Sheet: siRNAs
Duplex Catalog Number	Gene Symbol
J-047165-05	Ubb
J-047165-06	Ubb
J-047165-07	Ubb
J-047165-08	Ubb
J-051513-09	Zeb1
J-051513-10	Zeb1
J-051513-11	Zeb1
J-051513-12	Zeb1
J-059671-05	Zeb2
J-059671-06	Zeb2
J-059671-07	Zeb2
J-059671-08	Zeb2
J-040704-05	Fosl1
J-040704-06	Fosl1
J-040704-07	Fosl1
J-040704-08	Fosl1
J-043087-09	Cdc42
J-043087-10	Cdc42
J-043087-11	Cdc42
J-043087-12	Cdc42
J-040706-05	Smad3
J-040706-06	Smad3
J-040706-07	Smad3
J-040706-08	Smad3
J-055047-09	Twist1
J-055047-10	Twist1
J-055047-11	Twist1
J-055047-12	Twist1
J-062765-05	Snai1
J-062765-06	Snai1
J-062765-07	Snai1
J-062765-08	Snai1
J-042291-05	Snai2
J-042291-06	Snai2
J-042291-07	Snai2
J-042291-08	Snai2
J-043776-05	Jun
J-043776-06	Jun
J-043776-07	Jun
J-043776-08	Jun
J-043866-09	Krt8
J-043866-10	Krt8
J-043866-11	Krt8
J-043866-12	Krt8
J-062528-09	Krt14
J-062528-10	Krt14
J-062528-11	Krt14
J-062528-12	Krt14
D-001810-01	ON-TARGETplus Non-targeting Control
D-001810-02	ON-TARGETplus Non-targeting Control
D-001810-03	ON-TARGETplus Non-targeting Control
D-001810-04	ON-TARGETplus Non-targeting Control
Accession Number	Gene Symbol
MIMAT0000657	miR 200c-3p
Product Number	Gene Symbol
NM_010235	Fosl1

### Sheet: Primers
Name	Sequence
mZeb1 Fwd	AGACTATTCTGATTCCCCAAGTG
mZeb1 Rev	CCTTCTGAGCTAGTGTCTTGTC
mZeb2 Fwd	GGAGCTAAGGGAGAGTGTTG
mZeb2 Rev	AATTGTGGTCTGGATCGTGG
mSnai1/Snail Fwd	ACATCCGAAGCCACACG
mSnai1/Snail Rev	GTCAGCAAAAGCACGGTTG
mSnai2/Slug Fwd	AAACATTTCAACGCCTCCAAG
mSnai2/Slug Rev	CAGTAATAGGGCTGTATGCTCC
mCK8 Fwd	TGTTGAGCCCCTTGAAGC
mCK8 Rev	GGTCTCCAGCATCTTGTTCTG
mCK14 Fwd	CAAAGACTACAGCCCCTACTTC
mCK14 Rev	TCTGCTCCGTCTCAAACTTG
mActin Fwd	ATTTCTGAATGGCCCAGGTC
mActin Rev	GCTGCCTCAACACCTCAA
mFosl1 Fwd	ATGTACCGAGACTACGGGGAA
mFosl1 Rev	CTGCTGCTGTCGATGCTTG
mTwist1 Fwd	CTCAGCTACGCCTTCTCC
mTwist1 Rev	ACTGTCCATTTTCTCCTTCTCTG
mVim Fwd	TTTCTCTGCCTCTGCCAAC
mVim Rev	TCTCATTGATCACCTGTCCATC
mJun Fwd	GCAGAAAGTCATGAACCACG
mJun Rev	TCGCAACCAGTCAAGTTCTC
mCdh1 Fwd	CAGGTCTCCTCATGGCTTTGC
mCdh1 Rev	CTTCCGAAAAGAAGGCTGTCC
mSmad3 Fwd	CCGAGAACACTAACTTCCCTG
mSmad3 Rev	CATCTTCACTCAGGTAGCCAG
mSmad4 Fwd	TTGTGACTGTGGATGGCTATG
mSmad4 Rev	CTTCACCTTTACATTCCAACTGC
mJun_2 Fwd	CCTTCTACGACGATGCCCTC
mJun_2 Rev	GGTTCAAGGTCATGCTCTGTTT
